# Identifying the fitness consequences of sex in complex natural environments

**DOI:** 10.1101/719252

**Authors:** Catherine A. Rushworth, Yaniv Brandvain, Tom Mitchell-Olds

**Affiliations:** Department of Evolution and Ecology, University of California, Storer Hall, One Shields Avenue Davis, CA 95616 USA; University and Jepson Herbaria, University of California, Berkeley, Berkeley, CA 94720 USA; Department of Plant and Microbial Biology, University of Minnesota, St. Paul, MN 55108 USA; Department of Biology and Center for Genomic and Computational Biology, Duke University, Durham, NC 27708 USA

**Keywords:** evolution of sex, asexuality, apomixis, reciprocal transplant, *Boechera*, hybridization, viability selection, herbivory

## Abstract

In the natural world, sex prevails, despite its costs. While much effort has been dedicated to identifying the intrinsic costs of sex (e.g. the cost of males), few studies have identified the ecological fitness consequences of sex. Furthermore, correlated biological traits that differ between sexuals and asexuals may alter these costs, or even render the typical costs of sex irrelevant. Here we use a large-scale transplant experiment of a North American wildflower to show that sex is associated with reduced lifetime fitness, despite lower herbivory. We separate the effects of sex from hybridity, finding that over-winter survival is elevated in asexuals regardless of hybridity, but herbivores target hybrid asexuals. Survival is lowest in homozygous sexual lineages, implicating inbreeding depression as a cost of sex. Our results show that the consequences of sex are shaped by complex natural environments, correlated traits, and the identity of mates, rather than sex itself.
