## Supplementary material for "Identifying the fitness consequences of sex in complex natural environments": Table S1

### Sheet: Sheet1
Table S1. Genotypes used in the study. Source population indicates population of origin for accession from Rushworth et al. 2018. Experiment year indicates year in which genotype was included in experiment (1, 2, or both years). Reproductive system refers to mode of reproduction, asexual (“A”) or sexual (“S”). Hybrid status indicates whether asexuals are the product of outcrossing events either b…
Source population	Line	Experiment year	Reproductive system	Hybrid status	Species or hybrid combination	Home site	Latitude	Longitude	Elevation (m)
ALDU	A18	1	A	hybrid	stricta × retrofracta	ALD	44.803	-114.276	1993
ALDU	S17	both	S	NA	retrofracta	ALD	44.803	-114.276	1993
CAPG	A5	both	A	hybrid	stricta × retrofracta	CAP	45.007	-114.025	1835
CAPG	A2	both	A	non-hybrid	retrofracta × retrofracta	CAP	45.007	-114.025	1835
CAPG	S1	both	S	NA	retrofracta	CAP	45.007	-114.025	1835
CAPG	S4	both	S	NA	retrofracta	CAP	45.007	-114.025	1835
CAPR	A1	both	A	hybrid	sparsiflora × retrofracta	CAP	45.004	-114.02	1835
CASH	A16	1	A	hybrid	sparsiflora × retrofracta	CUM	45.323	-113.799	1187
CASH	A17	1	A	hybrid	sparsiflora × retrofracta	CUM	45.323	-113.799	1187
CASH	S16	both	S	NA	retrofracta	CUM	45.323	-113.799	1187
CASH	S15	both	S	NA	retrofracta	CUM	45.323	-113.799	1187
CARM	A15	both	A	hybrid	stricta × retrofracta	CUM	45.346	-113.789	1187
CARM	A25	2	A	hybrid	stricta × retrofracta	CUM	45.346	-113.789	1187
CG01	A4	both	A	non-hybrid	retrofracta × retrofracta	CAP	45.001	-114.02	1835
CG01	S3	both	A	non-hybrid	retrofracta × retrofracta	CAP	45.001	-114.02	1835
CG05	A3	both	S	NA	retrofracta	CAP	45.009	-114.023	1835
CG05	S2	both	S	NA	retrofracta	CAP	45.009	-114.023	1835
CG06	S5	both	S	NA	retrofracta	CAP	45.016	-113.998	1835
CUMR	A13	both	A	hybrid	"exilis" × retrofracta	CUM	45.306	-113.889	1187
CUMR	S13	both	A	non-hybrid	retrofracta × retrofracta	CUM	45.306	-113.889	1187
DUNG	A10	1	A	non-hybrid	retrofracta × retrofracta	SIL	44.887	-114.401	1807
DUNG	S10	1	S	NA	retrofracta	SIL	44.887	-114.401	1807
MEYF	A11	1	A	hybrid	stricta × retrofracta	SIL	44.82	-114.493	1807
MEYF	S11	1	S	NA	stricta	SIL	44.82	-114.493	1807
MILL	A7	both	A	non-hybrid	retrofracta × retrofracta	MIL	44.367	-113.357	2257
MILL	A8	both	S	NA	retrofracta	MIL	44.367	-113.357	2257
MILL	A6	both	A	hybrid	stricta × retrofracta	MIL	44.367	-113.357	2257
MILL	S8	both	S	NA	retrofracta	MIL	44.367	-113.357	2257
MILL	S7	both	S	NA	retrofracta	MIL	44.367	-113.357	2257
MILL	S6	both	S	NA	retrofracta	MIL	44.367	-113.357	2257
MLCC	S9	both	S	NA	retrofracta	MIL	44.367	-113.357	2257
MRHP	A24	2	A	non-hybrid	retrofracta × retrofracta	ALD	44.835	-114.252	1993
MRHP	S20	both	S	NA	retrofracta	ALD	44.835	-114.252	1993
MRWG	A27	2	A	hybrid	puberula × retrofracta	ALD	44.815	-114.256	1993
MRWG	S23	2	S	NA	retrofracta	ALD	44.815	-114.256	1993
PMFO	A19	1	A	hybrid	stricta × retrofracta	ALD	44.841	-114.272	1993
PMFO	A20	1	A	hybrid	stricta × retrofracta	ALD	44.841	-114.272	1993
PMFO	A21	1	A	hybrid	stricta × retrofracta	ALD	44.841	-114.272	1993
PMCO	S18	1	S	NA	retrofracta	ALD	44.845	-114.274	1993
PMCO	S19	1	S	NA	retrofracta	ALD	44.845	-114.274	1993
QCDH	A23	2	A	hybrid	pendulocarpa × retrofracta	ALD	44.804	-114.264	1993
QCDU	A22	2	A	hybrid	stricta × retrofracta	ALD	44.791	-114.253	1993
QCDU	S21	2	S	NA	retrofracta	ALD	44.791	-114.253	1993
QCDU	S22	2	S	NA	retrofracta	ALD	44.791	-114.253	1993
SVOV	A12	1	A	hybrid	stricta × retrofracta	SIL	44.914	-114.358	1807
SVWA	S12	1	S	NA	retrofracta	SIL	44.935	-114.375	1807
SQWC	A28	2	A	non-hybrid	retrofracta × retrofracta	MIL	44.358	-113.327	2257
SQWC	A29	2	A	non-hybrid	retrofracta × retrofracta	MIL	44.358	-113.327	2257
SQWC	A9	both	A	hybrid	sparsiflora × retrofracta	MIL	44.358	-113.327	2257
TOWR	S14	both	S	NA	retrofracta	CUM	45.336	-113.869	1187
TOWR	A14	both	A	non-hybrid	retrofracta × retrofracta	CUM	45.336	-113.869	1187
TWOL	A26	2	A	non-hybrid	retrofracta × retrofracta	CUM	44.992	-113.87	1187
TWOL	S24	2	S	NA	retrofracta	CUM	44.992	-113.87	1187
