## Supplementary material for "Identifying the fitness consequences of sex in complex natural environments": Table S2

### Sheet: Sheet1
Table S2. Likelihood ratio tests for significance of terms in lifetime fitness models, calculated collectively across both the zero-inflation and conditional components. Models for both reproductive system (RS) and group (sexual vs. hybrid asexual vs. non-hybrid asexual) are shown.
Model	term	df	deviance (χ2)	P
RS	RS	2	11.9	0.00782
	Garden	8	186.19	1.18e-34
	RS*Garden	8	23.45	0.016
	Year	2	9.4	0.12
	RS*Year	2	34.74	1.72e-07
Group	Group	4	13.33	0.039
	Garden	8	185.65	1.47e-34
	Group*Garden	16	66.7	3e-07
	Year	2	9.39	0.12
	Group*Year	4	36.87	1.53e-06
