## Supplementary material for "Identifying the fitness consequences of sex in complex natural environments": Table S3

### Sheet: Sheet1
Table S3. Results for model of lifetime fitness (A) by reproductive system, RS; (B) by group (sexual vs. hybrid asexual “hybrid” vs. non-hybrid asexual, the reference category). Estimates come from the conditional models, while test statistics (deviance, degrees of freedom, and P values) come from likelihood ratio tests for each effect in the separate portions of the model (conditional and zero-i…
A		Zero-inflation					Conditional
term	condition	estimate	se	df	deviance (χ2)	P	estimate	se	df	deviance (χ2)	P
	intercept	1.128	0.308	-	-	-	5.204	0.144	-	-	-
RS	sexual	0.651	0.344	1	11.82	0.00235	-0.054	0.179	1	0.771	0.77
Garden	CAP	-1.63	0.278	4	46.73	1.211e-08	1.816	0.132	4	139.46	7.728e-28
	CUM	0.168	0.39				0.627	0.196
	MIL	-0.885	0.338				-0.124	0.16
	SIL	0.128	0.386				-0.866	0.198
RS*Garden	sexual*CAP	-0.426	0.269	4	16.23	0.016	-0.302	0.161	4	7.23	0.37
	sexual*CUM	-0.837	0.344				-0.135	0.213
	sexual*MIL	-0.867	0.326				-0.234	0.189
	sexual*SIL	0.235	0.362				0.144	0.244
Year	2	0.162	0.295	1	9.16	0.04	-0.132	0.137	1	0.24	1
RS*Year	sexual*2	1.351	0.283	1	22.88	8.6e-06	0.522	0.152	1	11.86	0.00172
B		Zero-inflation					Conditional
term	condition	estimate	se	df	deviance (χ2)	P	estimate	se	df	deviance (χ2)	P
	intercept	1.438	0.447	-	-	-	5.497	0.237	-	-	-
Group	sexual	0.339	0.468	2	12.22	0.01	-0.329	0.254	2	1.12	0.57
	hybrid	-0.528	0.487				-0.357	0.25
Garden	CAP	-2.182	0.351	4	46.68	1.211e-08	1.463	0.2	4	138.92	9.6e-28
	CUM	-0.076	0.531				0.095	0.313
	MIL	-1.47	0.408				-0.412	0.21
	SIL	1.537	0.678				-2.613	0.463
Group*Garden	sexual*CAP	0.129	0.342	8	42.82	6.66e-06	0.048	0.221	8	23.7	0.01
	hybrid*CAP	0.977	0.349				0.485	0.208
	sexual*CUM	-0.596	0.495				0.377	0.319
	hybrid*CUM	0.376	0.517				0.682	0.322
	sexual*MIL	-0.278	0.394				0.052	0.233
	hybrid*MIL	1.063	0.402				0.435	0.228
	sexual*SIL	-1.167	0.663				1.843	0.481
	hybrid*SIL	-1.746	0.663				1.895	0.463
Year	2	0.406	0.391	1	9.08	0.04	-0.221	0.187	1	0.31	1
Group*Year	sexual*2	1.103	0.378	2	23.56	5.36e-05	0.594	0.194	2	13.32	0.00516
	hybrid*2	-0.402	0.407				0.071	0.193
