## Supplementary material for "Identifying the fitness consequences of sex in complex natural environments": Table S4

### Sheet: Sheet1
Table S4. Results for model of survival (A) by reproductive system, RS; (B) by group (sexual vs. hybrid asexual “hybrid” vs. non-hybrid asexual, the reference category). Rosette size at planting was included as a covariate (“plant size”). Estimates apply to the conditional models, while test statistics (deviance, degrees of freedom, and P values) come from likelihood ratio tests for each overall …
A
term	condition	estimate	se	df	deviance (χ2)	P
	intercept	0.984	0.238	-	-	-
RS	sexual	-0.897	0.267	1	26.43	1.64e-06
Garden	CAP	0.976	0.224	4	51.7	1.7512e-09
	CUM	0.999	0.351
	MIL	1.032	0.266
	SIL	-0.104	0.316
RS*Garden	sexual*CAP	0.312	0.236	4	4.94	0.37
	sexual*CUM	0.637	0.363
	sexual*MIL	0.01	0.285
	sexual*SIL	0.03	0.311
Year	2	-1.459	0.25	1	63.13	3.88e-14
RS*Year	sexual*2	-0.616	0.26	1	5.6	0.036
Plant size	-	0.391	0.057	1	54.2	7.244e-13
B
term	condition	estimate	se	df	deviance (χ2)	P
	intercept	1.058	0.355	-	-	-
Group	sexual	-0.961	0.372	2	28.99	3.56e-06
	hybrid	-0.078	0.409
Garden	CAP	1.323	0.302	4	51.68	1.7512e-09
	CUM	0.279	0.475
	MIL	1.243	0.335
	SIL	-1.039	0.434
Group*Garden	sexual*CAP	-0.055	0.31	8	23.54	0.01
	hybrid*CAP	-0.63	0.342
	sexual*CUM	1.356	0.483
	hybrid*CUM	1.204	0.581
	sexual*MIL	-0.203	0.349
	hybrid*MIL	-0.362	0.387
	sexual*SIL	0.96	0.428
	hybrid*SIL	1.569	0.504
Year	2	-2.001	0.355	1	62.73	4.509e-14
Group*Year	sexual*2	-0.081	0.36	2	9.4	0.027
	hybrid*2	0.852	0.408
Plant size	-	0.4	0.057	1	53.79	7.244e-13
