## Supplementary material for "Identifying the fitness consequences of sex in complex natural environments": Table S5

### Sheet: Sheet1
Table S5. Results for models comparing survival of heterozygous sexuals, homozygous sexuals, and asexuals (collectively, "Category"). Estimates apply to the conditional models, while test statistics (deviance, degrees of freedom, and P-values) come from likelihood ratio tests for each overall effect. All P-values were corrected using the Holm method.
Model	term	condition	estimate	se	df	deviance (χ2)	P
heterozygous vs. homozygous sexual		intercept	-0.12	0.194	-	-	-
	Category	heterozygous	0.753	0.266	1	7.07	0.024
	Garden	CAP	1.269	0.211	4	50.68	2.3391e-09
		CUM	1.607	0.295
		MIL	1.024	0.267
		SIL	-0.069	0.272
	Year	2	-2.055	0.216	1	64.14	2.43e-14
	Plant size	-	0.302	0.067	1	21.07	4.42e-06
asexual vs. heterozygous sexual		intercept	1.137	0.232	-	-	-
	Category	sexual	-0.321	0.468	1	0.47	1
	Garden	CAP	0.975	0.199	4	36.74	1.02e-06
		CUM	1.036	0.311
		MIL	0.969	0.236
		SIL	-0.177	0.274
	Year	2	-1.475	0.225	1	38.46	9.49e-09
	Plant size	-	0.38	0.076	1	25.84	7.44e-07
asexual vs. homozygous sexual		intercept	1.126	0.209	-	-	-
	Category	sexual	-1.153	0.185	1	29	2.18e-07
	Garden	CAP	1.142	0.193	4	49.19	4.2744e-09
		CUM	1.426	0.284
		MIL	1.053	0.237
		SIL	-0.084	0.265
	Year	2	-1.844	0.204	1	60.03	1.68e-13
	Plant size	-	0.43	0.059	1	56.05	3.53e-13
