## Supplementary material for "Identifying the fitness consequences of sex in complex natural environments": Table S6

### Sheet: Sheet1
Table S6. Results for models comparing lifetime fitness of heterozygous sexuals, homozygous sexuals, and asexuals (collectively, "Category"). Estimates come from models, while test statistics (deviance, degrees of freedom, and P-values) come from likelihood ratio tests for each overall effect (the conditional and zero-inflated portions comboned). All P-values were corrected using the Holm method.
Model	term	condition	Zero-inflated		Conditional		df	deviance (χ2)	P
			estimate	se	estimate	se
heterozygous vs. homozygous sexual		intercept	1.814	0.298	5.305	0.203	-	-	-
	Category	heterozygous	-0.923	0.391	0.237	0.201	2	6.352	0.0835
	Garden	CAP	-2.168	0.3	1.64	0.182	8	150.03	3.67e-27
		CUM	-0.624	0.39	0.371	0.248
		MIL	-1.858	0.38	-0.303	0.21
		SIL	0.414	0.41	-0.967	0.267
	Year	2	1.671	0.297	0.135	0.184	2	26.159	3.3408e-05
asexual vs. heterozygous sexual		intercept	1.191	0.315	5.271	0.143	-	-	-
	Category	sexual	-0.052	0.625	0.187	0.178	2	1.054	1
	Garden	CAP	-1.692	0.268	1.712	0.126	8	172.11	0.59
		CUM	-0.042	0.368	0.493	0.186
		MIL	-0.968	0.326	-0.134	0.15
		SIL	0.092	0.369	-0.933	0.19
	Year	2	0.196	0.28	-0.103	0.134	2	1.065	1.0252e-31
asexual vs. homozygous sexual		intercept	0.857	0.292	5.182	0.133	-	-	-
	Category	sexual	1.066	0.254	-0.074	0.082	2	15.093	0.001056
	Garden	CAP	-1.78	0.263	1.731	0.122	8	185.72	0.016728
		CUM	-0.116	0.366	0.597	0.176
		MIL	-1.18	0.325	-0.197	0.149
		SIL	0.35	0.368	-0.826	0.18
	Year	2	0.86	0.269	0.012	0.126	2	9.568	1.4881e-34
