## Supplementary material for "Identifying the fitness consequences of sex in complex natural environments": Table S7

### Sheet: Sheet1
Table S7. Results for model of fecundity by reproductive system, RS (A) and by group (B; sexual vs. hybrid asexual “hybrid” vs. non-hybrid asexual, the reference category). Estimates apply to the conditional models, while test statistics (deviance, degrees of freedom, and P values) come from likelihood ratio tests for each overall effect.
A
term	condition	estimate	se	df	deviance (χ2)	P
	intercept	5.277	0.158	-	-	-
RS	sexual	-0.076	0.182	1	0.83	0.723
Garden	CAP	2.018	0.147	4	132.45	2.088e-26
	CUM	0.535	0.219
	MIL	-0.033	0.18
	SIL	-0.963	0.221
RS*Garden	sexual*CAP	-0.415	0.165	4	14.62	0.022
	sexual*CUM	-0.103	0.218
	sexual*MIL	-0.29	0.194
	sexual*SIL	0.172	0.25
Year	2	-0.286	0.152	1	0.25	1
RS*Year	sexual*2	0.604	0.153	1	15.75	0.000289
B
term	condition	estimate	se	df	deviance (χ2)	P
	intercept	5.528	0.247	-	-	-
Group	sexual	-0.306	0.257	2	3.42	0.544
	hybrid	-0.294	0.252
Garden	CAP	1.6	0.213	4	131.81	2.72e-26
	CUM	0.065	0.332
	MIL	-0.343	0.228
	SIL	-2.649	0.48
Group*Garden	sexual*CAP	-0.002	0.227	8	31.28	0.000752
	hybrid*CAP	0.582	0.213
	sexual*CUM	0.347	0.326
	hybrid*CUM	0.603	0.329
	sexual*MIL	0.019	0.241
	hybrid*MIL	0.454	0.234
	sexual*SIL	1.837	0.492
	hybrid*SIL	1.832	0.473
Year	2	-0.323	0.198	1	0.16	1
Group*Year	sexual*2	0.623	0.195	2	16.68	0.03
	hybrid*2	0.004	0.19
