## Supplementary material for "Identifying the fitness consequences of sex in complex natural environments": Table S8

### Sheet: Sheet1
Table S8. Results for models comparing fecundity of heterozygous sexuals, homozygous sexuals, and asexuals (collectively, "Category"). Estimates apply to the conditional models, while test statistics (deviance, degrees of freedom, and P-values) come from likelihood ratio tests for each overall effect. All P-values were corrected using the Holm method.
Model	term	condition	estimate	se	df	deviance (χ2)	P
heterozygous vs. homozygous sexual	intercept	-	1.174	0.157	-	-	-
	Category	heterozygous	0.253	0.22	1	1.24	0.255
	Garden	CAP	-1.2	0.145	4	60.37	3.15e-19
		CUM	-0.204	0.195
		MIL	-0.881	0.174
		SIL	0.119	0.207
	Year	2	0.891	0.153	1	29.468	1
asexual vs. heterozygous sexual	intercept	-	1.286	0.132	-	-	-
	Category	sexual	0.173	0.198	1	0.739	1
	Garden	CAP	-0.761	0.12	4	37.29	2.79e-25
		CUM	-0.224	0.18
		MIL	-0.51	0.15
		SIL	-0.014	0.177
	Year	2	0.351	0.126	1	7.213	1
asexual vs. homozygous sexual	intercept	-	1.329	0.126	-	-	-
	Category	homozygous sexual	-0.087	0.092	1	0.87	0.141
	Garden	CAP	-0.823	0.199	4	41.94	2.72e-26
		CUM	-0.215	0.173
		MIL	-0.629	0.151
		SIL	0.003	0.173
	Year	2	0.364	0.123	1	8.085	1
