## Supplementary material for "Identifying the fitness consequences of sex in complex natural environments": Table S9

### Sheet: Sheet1
Table S9. Results from model of fecundity including log herbivory and its interaction with garden and group (sexual vs. hybrid asexual “hybrid” vs. non-hybrid asexual, the reference category). The relationship between fecundity and herbivory is not significant. Estimates apply to the conditional models, while test statistics (deviance, degrees of freedom, and P values) come from significance test…
term	condition	estimate	se	df	deviance (χ2)	P
	intercept	5.623	0.357	-	-	-
Group	sexual	-0.257	0.326	2	2.55	0.56
	hybrid	-0.234	0.333
Garden	CAP	1.697	0.343	3	118.69	2.058e-24
	MIL	-0.423	0.371
	SIL	-2.896	0.546
Group*Garden	CAP*sexual	-0.023	0.224	6	19.57	0.01
	CAP*hybrid	0.487	0.218
	MIL*sexual	-0.025	0.244
	MIL*hybrid	0.394	0.245
	SIL*sexual	1.447	0.495
	SIL*hybrid	1.47	0.477
Year	2	-0.252	0.193	1	0.13	1
Group*Year	sexual*2	0.537	0.191	2	13.75	0.00516
	hybrid*2	-0.03	0.187
Herbivory	-	0.081	0.144	1	0.28	0.6
Group*herb	sexual*herbivory	0.025	0.13	2	0.97	0.97
	hybrid*herbivory	0.003	0.138
Garden*herb	CAP*herbivory	0.057	0.147	3	6.04	0.11
	MIL*herbivory	-0.116	0.18
	SIL*herbivory	-0.376	0.204
Plant height	-	0.183	0.033	1	32.05	6.02e-08
