## Supplementary material for "Identifying the fitness consequences of sex in complex natural environments": Table S10

### Sheet: Sheet1
Table S10. Results from model of survival to second year including log herbivory and its interaction with garden and group (sexual vs. hybrid asexual “hybrid” vs. non-hybrid asexual, the reference category). Herbivory in year 1 predicts survival to year 2, with survivors experiencing less herbivory in all three groups. Estimates apply to the conditional models, while test statistics (deviance, de…
term	condition	estimate	se	df	deviance (χ2)	P
	intercept	-1.356	0.718	-	-	-
Group	sexual	-1.009	0.888	2	32.88	5.79e-07
	hybrid	1.181	0.772
Garden	CAP	-4.029	1.038	3	50.68	6.8772e-10
	MIL	-2.348	0.826
	SIL	-1.325	0.904
Group*Garden	CAP*sexual	-0.015	0.824	6	24.37	0.00223
	CAP*hybrid	1.423	0.735
	MIL*sexual	-1.479	0.812
	MIL*hybrid	1.497	0.626
	SIL*sexual	-0.77	0.776
	SIL*hybrid	-0.834	0.732
Year	2	0.392	0.541	1	0.43	1
Group*Year	sexual*2	-0.35	0.661	2	1.92	0.767
	hybrid*2	-0.777	0.593
Herbivory	-	-0.016	0.305	1	21.26	8.02e-06
Group*herb	sexual*herbivory	-0.616	0.375	2	3.44	0.357
	hybrid*herbivory	-0.095	0.334
Garden*herb	CAP*herbivory	-0.612	0.4	3	10.72	0.027
	MIL*herbivory	-1.158	0.374
	SIL*herbivory	-0.482	0.359
Plant height	-	0.028	0.082	1	0.45	0.5
